# Transmural Single-Nucleus Transcriptomics Nominates Candidate Disease Programs in Human Necrotizing Enterocolitis

**DOI:** 10.64898/2026.10.29.762618

**Authors:** Mickael F. Meyer, Caden W. Sweet, Keith Breau, Joseph Burclaff, R. Jarrett Bliton, Hailey M. Dodson, Gabrielle Cannon, Pauline Bougaran, Vikram Puri, Lauren C. Frazer, Lauren R. Bolzan, Catherine R. Rizzuto, Danielle E. Sklar, Corey M. Jania, Gergely D. Mozes, Amy B. Hair, Camilia R. Martin, Troy A. Markel, Brian Scottoline, Natalia S. Akopyants, Jennifer Canvasser, Neil McCarthy, Deepika Sharma, Victoria Bautch, Laurianne Van Landeghem, Misty Good, Scott T. Magness

## Abstract

**Background & Aims:** Necrotizing enterocolitis (NEC) is a life-threatening disease of premature infants marked by inflammation, ischemia, mucosal injury, and, in advanced cases, necrosis extending into deeper layers of the intestinal wall. Because NEC affects specialized, interacting cells in a developing intestine, we used single-nucleus transcriptomics to build a transmural, cell-type-resolved map and nominate hypothesis-generating disease programs distinct from maturation.

**Methods:** Full-thickness intestinal specimens from fetal/prenatal controls, acute NEC cases, and infant controls were analyzed by single-nucleus RNA sequencing (snRNA-seq). Fetal and infant samples served as developmental references. Analyses included cell annotation, NEC-versus-infant differential expression, gene ontology (GO), cross-lineage recurrence, cell death signatures, and developmental maturity.

**Results:** We profiled 53,735 nuclei by snRNA-seq and resolved 34 epithelial, stromal, vascular, immune, neuronal, glial, and smooth muscle populations. We used a morphology-based nuclei scoring system for sample selection that predicted high-quality transcript recovery. NEC nuclei were represented across this cellular landscape, with recurrent gene-expression changes suggesting shared inflammatory recruitment, antimicrobial/redox defense, stress adaptation, complement/vascular activation, reduced homeostatic signaling, and cell death-associated regulation. Developmental maturity analysis identified fetal-like expression levels in subsets of NEC-regulated genes. Proliferative crypt populations exhibit DNA repair/cell-cycle programs with inflammatory, hypoxic, and ER-stress features, while absorptive enterocytes showed reduced digestive, transport, detoxification, and terminal villus-function programs. Secretory-lineage changes implicated goblet mucus-barrier responses with reduced glycosylation, trafficking, and hydration; enteroendocrine changes in epithelial defense, metabolic stress, and neural signaling; and Paneth cell retention of antimicrobial effector transcripts despite altered ER quality control, autophagy, and granule delivery in NEC. Non-epithelial programs implicated stromal Wnt/BMP niche loss, impaired lymphatic drainage/scavenging, macrophage cytokine activation with reduced clearance machinery, neuroglial circuit defects, and altered smooth muscle contraction-relaxation balance.

**Conclusions:** This single nuclear intestinal cell atlas nominates multicellular programs that may govern NEC initiation, progression toward tissue destruction, and resolution toward functional recovery.
