## Supplementary material for "Transmural Single-Nucleus Transcriptomics Nominates Candidate Disease Programs in Human Necrotizing Enterocolitis": Number_Percent_Cells_Dataset: num-cells-per-cell-type.xlsx

### Sheet: num-cells-per-cell-type
Cell Type	Fetal Control	NEC	Infant Control	Sum
Arterial Endothelium	555	337	148	1040
B Cells	202	49	153	404
BEST4+ Cells	100	32	25	157
Dendritic Cells	138	41	20	199
Early Absorptive	1748	953	1141	3842
Enteroendocrine Cells	382	172	69	623
Epithelial Stem Cells	2479	1173	1051	4703
Epithelial Transit Amplifying	1102	2377	782	4261
Glia	1127	480	547	2154
Goblet Cells	553	454	226	1233
ICCs	147	28	20	195
Lamina Propria Fibroblasts	2739	644	320	3703
Lymphatic Endothelium	391	273	236	900
Macrophages	765	420	213	1398
Mature Absorptive	3671	2675	2252	8598
Mesothelial Cells	118	8	2	128
Muscularis Mucosae	677	170	204	1051
Neurons (Excitatory)	480	118	79	677
Neurons (Inhibitory)	501	109	92	702
Mixed Neurons 1 (Interneuron-Like)	467	146	113	726
Mixed Neurons 2 (Sensory-Like)	122	26	40	188
Paneth Cells	79	139	87	305
Pericytes	1232	357	159	1748
Proliferative Stromal	558	121	70	749
Proliferative Vascular Endothelium	613	352	84	1049
SIP Fibroblasts	527	125	187	839
Outer Muscularis	694	292	492	1478
Inner Muscularis	452	237	486	1175
Trophocytes	1493	463	396	2352
T Cells	863	299	168	1330
Subepithelial Myofibroblasts	1730	191	91	2012
Lamina Propria Myocytes	861	137	84	1082
Tuft Cells	42	25	32	99
Venous Endothelium	1340	961	334	2635
